# Quantitatively Partitioning Microbial Genomic Traits among Taxonomic Ranks across the Microbial Tree of Life

**DOI:** 10.1101/520973

**Authors:** Taylor M. Royalty, Andrew D. Steen

## Abstract

Widely used microbial taxonomies, such as the NCBI taxonomy, are based on a combination of sequence homology among conserved genes and historically accepted taxonomies, which were developed based on observable traits such as morphology and physiology. A recently-proposed alternative taxonomy, the Genome Taxonomy Database (GTDB), incorporates only sequence homology of conserved genes and attempts to partition taxonomic ranks such that each rank implies the same amount of evolutionary distance, regardless of its position on the phylogenetic tree. This provides the first opportunity to completely separate taxonomy from traits, and therefore to quantify how taxonomic rank corresponds to traits across the microbial tree of life. We quantified the enrichment of clusters of orthologous gene functional categories (COG-FCs) as a proxy for traits within the lineages of 13,735 cultured and uncultured microbial lineages from a custom-curated genome database. On average, 41.4% of the variation in COG-FC enrichment is explained by taxonomic rank, with domain, phylum, class, order, family, and genus explaining, on average, 3.2%, 14.6%, 4.1%, 9.2%, 4.8%, and 5.5% of the variance, respectively (*p*<0.001 for all). To our knowledge, this is the first work to quantify the variance in metabolic potential contributed by individual taxonomic ranks. A qualitative comparison between the COG-FC enrichments and genus-level phylogenies, generated from published concatenated protein sequence alignments, further supports the idea that metabolic potential is taxonomically coherent at higher taxonomic ranks. The quantitative analyses presented here constrain the integral relationship between diversification of microbial lineages and the metabolisms which they host.

**Importance:** Recently there has been great progress in defining a complete taxonomy of bacteria and archaea, which has been enabled by improvements in DNA sequencing technology and new bioinformatic techniques. A new, algorithmically-defined microbial tree of life describes those linkages relying solely on genetic data, which raises the question of how microbial traits relate to taxonomy. Here, we adopted cluster of orthologous group functional categories as a scheme to describe the genomic contents of microbes, which can be applied to any microbial lineage for which genomes are available. This simple approach allows quantitative comparisons between microbial genomes with different gene composition from across the microbial tree of life. Our observations demonstrate statistically significant patterns in cluster of orthologous group functional categories at the taxonomic levels spanning from domain to genus.
