## Supplementary material for "Quantitatively Partitioning Microbial Genomic Traits among Taxonomic Ranks across the Microbial Tree of Life": Table S1

### Sheet: Sheet1
Table S2: Fit statistics for GAM regressions modeling COG-FC abundance as a function of genome size.
COG-FC	P-value	F-value	Deviance Explained
RNA_processing_and_modification	*	467.9	15.8
Chromatin_structure_and_dynamics	*	404	14.2
Energy_production_and_conversion	*	7145	74.1
Cell_cycle_control__cell_division__chromosome_partitioning	*	3378	57.9
Amino_acid_transport_and_metabolism	*	6118	71.5
Nucleotide_transport_and_metabolism	*	5845	70.5
Carbohydrate_transport_and_metabolism	*	3941	61.8
Coenzyme_transport_and_metabolism	*	11714	82.7
Lipid_transport_and_metabolism	*	3609	59.7
Translation__ribosomal_structure_and_biogenesis	*	6089	71.4
Transcription	*	13960	84
Replication__recombination_and_repair	*	3229	56.6
Cell_wall_membrane_envelope_biogenesis	*	7347	75.1
Cell_motility	*	953	28.1
Posttranslational_modification__protein_turnover__chaperones	*	8067	76.8
Inorganic_ion_transport_and_metabolism	*	10606	81.3
Secondary_metabolites_biosynthesis__transport_and_catabolism	*	3993	62.1
General_function_prediction_only	*	28676	92.1
Function_unknown	*	12393	83.6
Signal_transduction_mechanisms	*	7733	76
Intracellular_trafficking__secretion__and_vesicular_transport	*	1313	35
Defense_mechanisms	*	4383	64.3
Cytoskeleton	*	351	12.5
